# Denisovan introgression has shaped the immune system of present-day Papuans

**DOI:** 10.1101/2020.07.09.196444

**Authors:** Davide M. Vespasiani, Guy S. Jacobs, Laura E. Cook, Nicolas Brucato, Matthew Leavesley, Christopher Kinipi, Francois-Xavier Ricaut, Murray P. Cox, Irene Gallego Romero

## Abstract

Modern humans have substantially admixed with multiple archaic hominins. Papuans, in particular, owe up to 5% of their genome to Denisovans, a sister group to Neanderthals, whose remains have only been identified in Siberia and Tibet. Unfortunately, the biological and evolutionary significance of these introgression events remain poorly understood. Here we investigate the function of archaic alleles of both Denisovan and Neanderthal ancestry characterised within a previously published set of 56 genomes from individuals of Papuan genetic ancestry living in the island of New Guinea. By comparing the distribution of archaic and modern human variants, we are able to assess the consequences of archaic admixture across a multitude of different cell types and functional elements. We detect a consistent signal across Denisovan variants of strong involvement in immune-related processes throughout our analyses. Archaic alleles are often located within cis-regulatory elements and transcribed regions of the genome, suggesting that they are capable of contributing to a wide range of cellular regulatory processes. We identify 3,538 high-confidence Denisovan variants that fall within annotated cis-regulatory elements and have the potential to alter the affinity of multiple transcription factors to their cognate DNA motifs, highlighting a likely mechanism by which introgressed DNA can impact phenotypes in present-day humans. Lastly, we experimentally validate these predictions by testing the regulatory potential of five Denisovan variants segregating at high frequency within Papuan individuals, and find that two are associated with a significant reduction of transcriptional activities in plasmid reporter assays relative to modern human alleles. Together, these data provide support for the hypothesis that, despite their broadly deleterious nature, archaic alleles actively contribute to modern human phenotypic diversity to this day, and might have facilitated early adaptation to non-African environments.
