## Supplementary Table 2 for "Denisovan introgression has shaped the immune system of present-day Papuans": Supplementary_Table_2_TF_cluster_PWM.xlsx

### Sheet: TF clusters OR
Supplementary table 2a: OR of aSNPs across TF clusters
Cluster	number_aSNPs	odds_ratio	lower_ci	upper_ci	p	p_adj	p_signif	ancestry
GLI	13	0.879121	0.452213	1.57332	0.778913	1		Denisova
KLF/SP/2	240	0.86757	0.751039	0.998805	0.0476176	0.631727		Denisova
CTCF	31	0.955552	0.632993	1.39802	0.92451	1		Denisova
HEN1	16	0.85049	0.471518	1.43613	0.618271	1		Denisova
ZNF329	14	1.26843	0.66174	2.26298	0.42611	0.986619		Denisova
GLIS	14	0.737999	0.392159	1.2849	0.317342	0.981342		Denisova
OSR2	26	1.41928	0.891672	2.18086	0.111716	0.841893		Denisova
E2F/2	23	0.904921	0.558117	1.40448	0.747778	1		Denisova
NFI/3	21	1.26355	0.752485	2.0268	0.302373	0.981342		Denisova
ZNF436	30	1.26986	0.828904	1.88631	0.232041	0.841893		Denisova
ZNF667	13	1.20895	0.614544	2.19823	0.51818	1		Denisova
ZNF335	21	0.886234	0.53344	1.40273	0.738434	1		Denisova
GC-tract	261	1.03034	0.895874	1.18146	0.674471	1		Denisova
SMAD	57	1.3674	1.0082	1.82669	0.0343464	0.621357		Denisova
ZFN121	68	1.22334	0.92852	1.59142	0.134083	0.841893		Denisova
ZSCAN3	18	1.0727	0.613423	1.77377	0.79397	1		Denisova
Ebox/CACGTG/1	30	0.814929	0.537665	1.19495	0.323543	0.981342		Denisova
ZKSCAN1	15	1.21669	0.651895	2.1237	0.452615	0.999482		Denisova
ZNF282	13	2.45488	1.19596	4.73208	0.0086027	0.454751		Denisova
KAISO	1	0.316585	0.00767147	1.96	0.349943	0.983702		Denisova
ZNF274	12	1.58028	0.767736	2.9997	0.185177	0.841893		Denisova
FOX/4	26	0.943311	0.599757	1.42831	0.918083	1		Denisova
ZNF549	7	0.750004	0.289833	1.63688	0.593321	1		Denisova
SOX/1	23	0.842519	0.520511	1.30476	0.532428	1		Denisova
HD/8	8	1.64156	0.65586	3.61739	0.237567	0.841893		Denisova
NFY	9	1.1008	0.478549	2.2426	0.711708	1		Denisova
ZIM3	15	1.68956	0.891426	3.01023	0.082038	0.783001		Denisova
KLF/SP/1	45	0.871756	0.62312	1.19401	0.448457	0.999482		Denisova
SIX/1	10	1.22347	0.556396	2.4206	0.57753	1		Denisova
ZNF680	11	1.7062	0.79494	3.3551	0.108048	0.841893		Denisova
MEF2	9	0.936022	0.409847	1.88774	1	1		Denisova
ZNF449	10	0.904818	0.416888	1.7578	0.872107	1		Denisova
PAX/1	9	0.870795	0.382385	1.74915	0.86637	1		Denisova
Ebox/CAGATGG	22	0.610507	0.375159	0.947048	0.0266052	0.621357		Denisova
TBX/1	4	0.535522	0.140556	1.45694	0.31036	0.981342		Denisova
MBD2	2	0.296124	0.0348248	1.1319	0.0826282	0.783001		Denisova
ZNF134	14	1.7458	0.896303	3.18268	0.0691919	0.783001		Denisova
HIF	6	0.684921	0.24172	1.58042	0.462308	0.999992		Denisova
NR/3	38	0.691268	0.480565	0.968736	0.0306608	0.621357		Denisova
SPI	28	1.46057	0.933727	2.21215	0.0738081	0.783001		Denisova
CCAAT/CEBP	12	1.1009	0.544277	2.03997	0.746582	1		Denisova
NFKB/1	14	1.09682	0.575565	1.94149	0.764904	1		Denisova
TEAD	23	1.91535	1.15015	3.07349	0.00812162	0.454751		Denisova
HD/12	18	1.17347	0.66902	1.94815	0.499281	1		Denisova
MAF	20	1.04052	0.614854	1.67497	0.807964	1		Denisova
ZFX	6	0.542191	0.192837	1.23646	0.182423	0.841893		Denisova
FEZF1	5	0.893349	0.274609	2.27077	1	1		Denisova
LEF1	7	0.799339	0.308114	1.75087	0.714486	1		Denisova
ZNF143	44	1.17751	0.83337	1.62984	0.337946	0.983702		Denisova
AP1/2	17	1.74654	0.960716	3.01009	0.0474401	0.631727		Denisova
NR/13	4	0.409207	0.108308	1.09786	0.0751141	0.783001		Denisova
MZF1	23	1.25427	0.766326	1.96959	0.323253	0.981342		Denisova
ETS/2	34	0.991397	0.669485	1.42737	1	1		Denisova
HIC/1	13	1.14751	0.584596	2.08045	0.635494	1		Denisova
ZIC	26	0.86175	0.549043	1.30143	0.55328	1		Denisova
REST/NRSF	20	0.995631	0.589131	1.6001	1	1		Denisova
NFKB/2	8	0.670911	0.280103	1.38628	0.341901	0.983702		Denisova
Ebox/CACGTG/2	17	0.773136	0.438299	1.28137	0.353817	0.983702		Denisova
ZNF382	8	1.09355	0.44771	2.32424	0.843147	1		Denisova
NR/17	30	1.26215	0.823973	1.87445	0.234153	0.841893		Denisova
ZNF41	24	1.84476	1.12291	2.92424	0.0105894	0.454751		Denisova
PLAG1	18	0.754289	0.435594	1.23174	0.313768	0.981342		Denisova
ZNF354	40	0.964178	0.673178	1.34877	0.933166	1		Denisova
NFAC/2	25	1.6336	1.0106	2.54866	0.0339915	0.621357		Denisova
ZNF563	12	0.627372	0.31579	1.13468	0.131461	0.841893		Denisova
ZBTB6	12	1.00769	0.499961	1.85844	1	1		Denisova
NR/16	48	1.20665	0.866933	1.64837	0.238169	0.841893		Denisova
PAX/2	42	1.11457	0.783011	1.55217	0.487379	1		Denisova
ZNF331	11	0.527023	0.257055	0.972794	0.0384359	0.631727		Denisova
STAT/2	12	0.889283	0.443177	1.63021	0.882847	1		Denisova
OCT4+SOX2	14	1.43691	0.745371	2.58328	0.23946	0.841893		Denisova
Ebox/CAGCTG	46	1.06614	0.762225	1.46162	0.683063	1		Denisova
TFAP2/2	12	1.28782	0.632321	2.40895	0.390214	0.986619		Denisova
TFAP2/1	19	1.03478	0.60233	1.68598	0.900416	1		Denisova
EGR	8	0.605021	0.253375	1.24455	0.224073	0.841893		Denisova
IRF/2	27	0.744475	0.480167	1.11177	0.171936	0.841893		Denisova
SMARCA1	6	1.07241	0.370745	2.55414	0.821767	1		Denisova
ZNF146	15	1.02507	0.552751	1.7743	0.888846	1		Denisova
HD/18	7	0.826525	0.318183	1.81394	0.851749	1		Denisova
ETS/1	26	1.39731	0.878332	2.14567	0.143983	0.841893		Denisova
ZNF332	29	1.00061	0.65216	1.48476	1	1		Denisova
INSM1	12	1.04563	0.518057	1.9321	0.874442	1		Denisova
TCF/LEF	13	1.44003	0.726079	2.64754	0.224595	0.841893		Denisova
RFX/1	12	0.673194	0.338259	1.22043	0.241145	0.841893		Denisova
ZNF528	14	1.10927	0.581879	1.96474	0.654973	1		Denisova
NR/19	25	1.45573	0.904587	2.25871	0.100624	0.841893		Denisova
E2F/3	3	0.696671	0.135975	2.24229	0.792105	1		Denisova
Ebox/CACCTG	45	1.08654	0.773472	1.49538	0.617422	1		Denisova
NR/15	8	0.831772	0.344639	1.7373	0.728998	1		Denisova
IRF/1	11	0.648443	0.314737	1.20489	0.184029	0.841893		Denisova
NR/18	8	0.567818	0.238216	1.16505	0.140818	0.841893		Denisova
NR/20	8	1.16201	0.474277	2.48102	0.685056	1		Denisova
ZNF24	9	1.25528	0.542142	2.5817	0.552533	1		Denisova
ZNF320	20	0.870321	0.51686	1.3923	0.651394	1		Denisova
GFI	3	0.774186	0.150192	2.51829	1	1		Denisova
ZNF708	11	1.08011	0.515376	2.05441	0.739895	1		Denisova
YY1	13	0.729533	0.377317	1.29609	0.363812	0.983702		Denisova
HSF	10	1.58589	0.710864	3.2027	0.212517	0.841893		Denisova
NRF1	9	0.964919	0.421964	1.94949	1	1		Denisova
ZNF554	26	1.78324	1.11039	2.77063	0.0150173	0.498073		Denisova
ZNF324	22	1.14529	0.693329	1.81003	0.544098	1		Denisova
NR/11	9	1.06337	0.463047	2.16142	0.854083	1		Denisova
PROX1	1	0.580674	0.0135821	3.92693	1	1		Denisova
NR/1	22	1.05059	0.637669	1.65493	0.815065	1		Denisova
ZNF768	22	0.797135	0.487239	1.24466	0.351647	0.983702		Denisova
CREB/ATF/3	4	1.11525	0.281894	3.23299	0.778842	1		Denisova
SOX/6	5	1.83543	0.535223	5.08629	0.214733	0.841893		Denisova
HINFP1/1	5	1.02499	0.312694	2.63731	1	1		Denisova
GATA	13	0.85417	0.439767	1.5267	0.67847	1		Denisova
NR/7	5	0.791666	0.244799	1.99321	0.82876	1		Denisova
THAP1	3	0.995655	0.190042	3.33726	1	1		Denisova
POU/1	27	1.79926	1.13077	2.77375	0.0114259	0.454751		Denisova
AHR	8	1.80067	0.714464	4.00942	0.143154	0.841893		Denisova
P53-like/1	12	0.739111	0.370439	1.34451	0.415284	0.986619		Denisova
MTF1	11	1.08011	0.515376	2.05441	0.739895	1		Denisova
TBX/3	8	0.705014	0.293869	1.46006	0.418779	0.986619		Denisova
EWSR1/FLI1	23	0.707082	0.438444	1.09004	0.123672	0.841893		Denisova
ZBTB48	3	0.435052	0.0866219	1.35121	0.202142	0.841893		Denisova
ZSCAN4	9	1.18405	0.512936	2.42462	0.56791	1		Denisova
FOX/5	14	0.937926	0.494916	1.64818	1	1		Denisova
HD/20	6	0.97245	0.337967	2.29725	1	1		Denisova
ZBTB7A	5	0.774036	0.239595	1.94572	0.829827	1		Denisova
HD/6	2	1.39416	0.148489	6.54634	0.655423	1		Denisova
BATF	6	1.19516	0.410555	2.87503	0.637098	1		Denisova
NFKB/3	4	0.774111	0.200007	2.16182	0.812326	1		Denisova
NR/2	5	1.16185	0.351682	3.0273	0.796557	1		Denisova
ZNF384/1	5	1.29113	0.387967	3.40473	0.590328	1		Denisova
CREB/ATF/2	6	1.23038	0.421894	2.96811	0.630719	1		Denisova
NR/12	26	1.09912	0.696059	1.67226	0.660458	1		Denisova
MFZ1	2	0.376334	0.0439227	1.4602	0.224807	0.841893		Denisova
HD/22	12	0.739111	0.370439	1.34451	0.415284	0.986619		Denisova
MYB/5	8	1.09355	0.44771	2.32424	0.843147	1		Denisova
HD/2	21	1.24202	0.740095	1.99071	0.367633	0.983702		Denisova
AP1/1	20	1.43991	0.84123	2.35165	0.159573	0.841893		Denisova
RBPJ	16	1.37869	0.751485	2.38039	0.221646	0.841893		Denisova
POU/3	10	1.02503	0.469959	2.00517	0.864843	1		Denisova
ZNF136	6	1.34963	0.459918	3.28727	0.457049	0.999482		Denisova
REL-halfsite	5	1.34085	0.401784	3.55202	0.582923	1		Denisova
NFAT/1	8	1.39494	0.563438	3.02466	0.380985	0.984622		Denisova
ZNF384/2	7	0.716815	0.277463	1.56061	0.487026	1		Denisova
ZNF317	8	1.86074	0.736399	4.15938	0.1352	0.841893		Denisova
SREBF1	17	0.84547	0.478191	1.4054	0.628198	1		Denisova
ZNF586	13	0.753994	0.389616	1.34117	0.429709	0.986619		Denisova
E2F/1	5	1.66047	0.488856	4.52945	0.365667	0.983702		Denisova
ZNF85	15	1.21669	0.651895	2.1237	0.452615	0.999482		Denisova
TATA	3	1.30709	0.243917	4.57039	0.724342	1		Denisova
SNAI2	3	0.720727	0.140425	2.32732	0.791091	1		Denisova
KLF/SP/3	7	1.08438	0.412194	2.4252	0.833267	1		Denisova
PRDM1	9	1.25528	0.542142	2.5817	0.552533	1		Denisova
ZNF140	19	2.25221	1.26613	3.83833	0.00514931	0.454751		Denisova
RUNX/1	20	1.48607	0.86705	2.43134	0.117523	0.841893		Denisova
CPEB1	3	1.90154	0.340462	7.20386	0.405778	0.986619		Denisova
HD/15	2	0.696771	0.0789222	2.87063	1	1		Denisova
DMRT3	3	2.32439	0.40454	9.32029	0.183439	0.841893		Denisova
POU/2	9	2.02645	0.847722	4.3658	0.0876299	0.792652		Denisova
ZNF28	11	0.958169	0.459396	1.81058	1	1		Denisova
HD/16	6	1.49443	0.505536	3.68234	0.431336	0.986619		Denisova
CENBP	3	5.23088	0.765863	30.9362	0.0467445	0.631727		Denisova
ZNF250	6	1.23038	0.421894	2.96811	0.630719	1		Denisova
SMARCA5	14	0.761206	0.404186	1.32671	0.375553	0.983702		Denisova
EBF1	6	0.759854	0.267062	1.76413	0.698003	1		Denisova
BCL6/2	6	1.13044	0.389637	2.70504	0.816379	1		Denisova
NFI/1	7	0.572993	0.223419	1.23428	0.20467	0.841893		Denisova
HD/17	2	0.535829	0.0616073	2.14204	0.569912	1		Denisova
CREB/ATF/1	2	0.235762	0.0278832	0.891031	0.0303381	0.621357		Denisova
ZNF490	7	0.68643	0.266118	1.49109	0.39623	0.986619		Denisova
NFI/2	4	0.51564	0.135517	1.39977	0.236014	0.841893		Denisova
CREB3/XBP1	5	0.429291	0.135635	1.04483	0.0704938	0.783001		Denisova
ZNF418	5	0.656955	0.204761	1.63348	0.549069	1		Denisova
CUX/1	5	1.29113	0.387967	3.40473	0.590328	1		Denisova
ZNF410	2	0.733477	0.0828014	3.0428	1	1		Denisova
IRF/3	2	1.39416	0.148489	6.54634	0.655423	1		Denisova
TBX/4	9	0.755022	0.333239	1.50573	0.528132	1		Denisova
STAT/1	2	0.449299	0.0520793	1.76726	0.425977	0.986619		Denisova
FOX/1	3	0.836219	0.161487	2.74302	1	1		Denisova
ZNF257	4	0.556996	0.145972	1.51893	0.308576	0.981342		Denisova
HIC/2	6	1.67399	0.561162	4.18467	0.271083	0.930093		Denisova
HD/4	1	0.409793	0.00980527	2.6173	0.717967	1		Denisova
SCRT1	4	0.774111	0.200007	2.16182	0.812326	1		Denisova
MIES	8	0.913811	0.377205	1.91924	1	1		Denisova
SRF	5	1.58492	0.468529	4.29354	0.375685	0.983702		Denisova
E2F/4	1	0.696871	0.0160523	4.90153	1	1		Denisova
SOX/4	8	1.29744	0.526334	2.79527	0.522504	1		Denisova
ZNF547	5	0.757174	0.234599	1.90024	0.675756	1		Denisova
Ebox/CATATG	4	0.796269	0.205433	2.22922	0.812225	1		Denisova
GRHL	6	0.908889	0.316919	2.13609	1	1		Denisova
GCM	2	0.366414	0.042805	1.41907	0.227493	0.841893		Denisova
AIRE	4	1.64071	0.401384	5.0346	0.32547	0.981342		Denisova
HD/21	2	1.26737	0.13646	5.81118	0.673556	1		Denisova
RFX/3	3	0.614595	0.120699	1.95611	0.617873	1		Denisova
EVI1/MECOM	2	1.07232	0.117411	4.73992	1	1		Denisova
BCL6/1	3	0.836219	0.161487	2.74302	1	1		Denisova
ZBTB14	3	1.0455	0.198827	3.52826	1	1		Denisova
NFAT/2	1	1.7426	0.035374	17.6116	0.488517	1		Denisova
ZIC/2	4	0.479988	0.126449	1.29784	0.179218	0.841893		Denisova
HD/14	3	0.804006	0.155636	2.62591	1	1		Denisova
PRDM14	1	0.348276	0.00840298	2.1791	0.505805	1		Denisova
HD/10	2	1.39416	0.148489	6.54634	0.655423	1		Denisova
HD/25	2	4.64855	0.388096	40.6249	0.121509	0.841893		Denisova
EGR	13	1.21484	0.622349	2.18593	0.520237	1		Neanderthal
ZFN121	37	0.814212	0.563228	1.14573	0.262575	0.924884		Neanderthal
NR/19	19	1.36276	0.791371	2.22708	0.209574	0.924884		Neanderthal
OSR2	12	0.804329	0.404375	1.457	0.578645	1		Neanderthal
ZNF680	5	0.954277	0.295322	2.39933	1	1		Neanderthal
ZNF143	48	1.59115	1.14095	2.17855	0.004785	0.268502		Neanderthal
KLF/SP/2	197	0.878509	0.749969	1.02472	0.099911	0.924884		Neanderthal
ZNF332	23	0.977786	0.604698	1.51236	1	1		Neanderthal
NFKB/2	7	0.723631	0.281877	1.56079	0.492094	1		Neanderthal
SMAD	47	1.38996	0.995961	1.90266	0.0481876	0.804853		Neanderthal
SREBF1	12	0.734951	0.370288	1.3275	0.352605	0.950339		Neanderthal
STAT/2	10	0.913402	0.423623	1.75822	1	1		Neanderthal
KLF/SP/1	62	1.49587	1.11967	1.97041	0.00600841	0.268502		Neanderthal
GLIS	16	1.04141	0.57736	1.75865	0.892362	1		Neanderthal
CUX/1	5	1.59177	0.478234	4.1984	0.376096	0.950339		Neanderthal
SIX/1	10	1.50893	0.686062	2.98632	0.227524	0.924884		Neanderthal
CREB/ATF/2	1	0.252332	0.0062088	1.50559	0.259185	0.924884		Neanderthal
GC-tract	195	0.941641	0.802907	1.09969	0.463987	0.989159		Neanderthal
FOX/5	15	1.2403	0.669066	2.14565	0.450197	0.981328		Neanderthal
FOX/4	38	1.71092	1.17184	2.44031	0.00449492	0.268502		Neanderthal
NR/12	23	1.19916	0.737965	1.86605	0.401502	0.950339		Neanderthal
RFX/1	15	1.03928	0.563722	1.78502	0.88899	1		Neanderthal
ZNF449	8	0.89204	0.371467	1.85021	1	1		Neanderthal
ZNF85	9	0.898506	0.396932	1.78944	0.867544	1		Neanderthal
NR/17	14	0.722835	0.386092	1.24998	0.271904	0.925426		Neanderthal
CTCF	27	1.02645	0.660301	1.53762	0.91749	1		Neanderthal
PAX/2	31	1.01259	0.672639	1.47654	0.923498	1		Neanderthal
NR/3	52	1.17601	0.859979	1.57986	0.266977	0.924884		Neanderthal
ZBTB7A	2	0.381255	0.0447773	1.46113	0.230357	0.924884		Neanderthal
Ebox/CAGCTG	40	1.14376	0.798815	1.59935	0.4216	0.97913		Neanderthal
IRF/1	17	1.23909	0.697118	2.07379	0.396229	0.950339		Neanderthal
HD/20	7	1.39937	0.530546	3.14213	0.357556	0.950339		Neanderthal
RBPJ	8	0.847819	0.35365	1.75429	0.861458	1		Neanderthal
PLAG1	18	0.930865	0.537409	1.52064	0.903504	1		Neanderthal
ZNF708	7	0.846383	0.328073	1.83909	0.852613	1		Neanderthal
ZNF329	7	0.780253	0.303214	1.68862	0.719324	1		Neanderthal
ZNF554	11	0.925967	0.447483	1.73069	1	1		Neanderthal
OVOL1	5	4.77911	1.25713	15.8962	0.0109755	0.354875		Neanderthal
HEN1	15	0.983411	0.53423	1.68572	1	1		Neanderthal
ZNF528	7	0.682347	0.266261	1.46809	0.40169	0.950339		Neanderthal
Ebox/CAGATGG	33	1.13559	0.76293	1.64148	0.492891	1		Neanderthal
Ebox/CACGTG/2	13	0.728391	0.378563	1.28574	0.309271	0.950339		Neanderthal
ZBTB14	1	0.429245	0.0103549	2.68621	0.718118	1		Neanderthal
ZNF354	26	0.770333	0.493659	1.15519	0.227605	0.924884		Neanderthal
ZNF250	7	1.77053	0.66167	4.06354	0.192636	0.924884		Neanderthal
ZNF257	6	1.0308	0.360791	2.40867	0.828523	1		Neanderthal
SPI	9	0.575351	0.257141	1.12726	0.129282	0.924884		Neanderthal
ETS/2	38	1.37139	0.944636	1.94292	0.0749821	0.909158		Neanderthal
CREB/ATF/3	2	0.686903	0.078805	2.75734	1	1		Neanderthal
ZNF146	16	1.3496	0.742148	2.30318	0.287887	0.941843		Neanderthal
ZNF768	32	1.43722	0.95384	2.10326	0.0617518	0.804853		Neanderthal
ZNF563	13	0.838687	0.434458	1.48693	0.682916	1		Neanderthal
NRF1	10	1.32273	0.605102	2.59532	0.445677	0.981328		Neanderthal
ZSCAN4	5	0.809905	0.2524	2.01431	0.83022	1		Neanderthal
ZNF320	19	1.02014	0.597339	1.64971	0.90228	1		Neanderthal
ZNF136	8	2.22048	0.88088	4.94528	0.0587325	0.804853		Neanderthal
ETS/1	15	0.991023	0.538264	1.69922	1	1		Neanderthal
NR/16	33	1.01987	0.686657	1.47048	0.925492	1		Neanderthal
SOX/6	4	1.80954	0.447336	5.4511	0.292843	0.941843		Neanderthal
E2F/2	22	1.06823	0.651471	1.67256	0.727172	1		Neanderthal
NR/18	13	1.14012	0.58536	2.0455	0.639717	1		Neanderthal
NR/1	17	1.00012	0.566165	1.6608	1	1		Neanderthal
P53-like/1	9	0.682955	0.304065	1.34543	0.370643	0.950339		Neanderthal
GATA	12	0.972242	0.486255	1.77352	1	1		Neanderthal
MTF1	12	1.4539	0.716558	2.70552	0.210269	0.924884		Neanderthal
HD/22	10	0.759162	0.353959	1.45075	0.462418	0.989159		Neanderthal
AP1/1	9	0.796236	0.353016	1.57762	0.632889	1		Neanderthal
Ebox/CACGTG/1	24	0.80336	0.504284	1.22551	0.375115	0.950339		Neanderthal
HIC/2	3	1.03076	0.199054	3.38177	1	1		Neanderthal
ZNF134	7	1.0739	0.412421	2.3652	0.835682	1		Neanderthal
ZNF490	12	1.4539	0.716558	2.70552	0.210269	0.924884		Neanderthal
E2F/3	12	3.4474	1.6053	6.94602	0.000896767	0.173973		Neanderthal
NFI/2	5	0.794926	0.247893	1.97462	0.83071	1		Neanderthal
SMARCA5	16	1.07417	0.595002	1.81603	0.783911	1		Neanderthal
ZNF436	18	0.936552	0.54062	1.5302	0.903394	1		Neanderthal
PRDM14	2	0.858806	0.0972689	3.53881	1	1		Neanderthal
PRDM1	9	1.54804	0.668445	3.18472	0.203943	0.924884		Neanderthal
HD/2	15	1.09239	0.59165	1.87991	0.671518	1		Neanderthal
ZIC	20	0.816574	0.487717	1.29668	0.448025	0.981328		Neanderthal
MBD2	5	0.913579	0.283292	2.28999	1	1		Neanderthal
ZNF547	6	1.12062	0.390712	2.63429	0.81873	1		Neanderthal
ZKSCAN1	8	0.798386	0.333603	1.64748	0.734033	1		Neanderthal
ZNF28	13	1.39784	0.712331	2.53331	0.236938	0.924884		Neanderthal
ZNF335	30	1.56859	1.02349	2.33107	0.0330335	0.801063		Neanderthal
MIES	5	0.703454	0.220338	1.7354	0.549166	1		Neanderthal
NFI/1	11	1.11203	0.534227	2.09574	0.73686	1		Neanderthal
EWSR1/FLI1	19	0.719956	0.424695	1.15337	0.206185	0.924884		Neanderthal
MAF	12	0.768087	0.386579	1.38926	0.495671	1		Neanderthal
INSM1	6	0.64334	0.229026	1.46502	0.376727	0.950339		Neanderthal
ZIC/2	3	0.443608	0.0888315	1.36394	0.206983	0.924884		Neanderthal
SOX/1	25	1.13149	0.712638	1.72651	0.574324	1		Neanderthal
Ebox/CACCTG	34	1.01066	0.684867	1.44911	0.926977	1		Neanderthal
SOX/4	6	1.19899	0.416625	2.83321	0.638374	1		Neanderthal
NFAT/1	3	0.643776	0.127309	2.02377	0.61995	1		Neanderthal
NR/11	7	1.01913	0.392253	2.23735	0.842107	1		Neanderthal
LEF1	7	0.985621	0.379868	2.15944	1	1		Neanderthal
PAX/1	13	1.55374	0.788214	2.83289	0.152298	0.924884		Neanderthal
NFY	5	0.752973	0.235288	1.8645	0.679402	1		Neanderthal
AP1/2	11	1.39117	0.662426	2.65361	0.352868	0.950339		Neanderthal
ZBTB6	10	1.03501	0.478037	2.00375	0.865064	1		Neanderthal
ZNF274	10	1.62312	0.735239	3.22922	0.150019	0.924884		Neanderthal
GLI	6	0.499138	0.17884	1.12572	0.113917	0.924884		Neanderthal
NR/15	6	0.768657	0.272128	1.76508	0.70092	1		Neanderthal
TEAD	18	1.84668	1.04239	3.10539	0.0224998	0.623567		Neanderthal
ZNF549	5	0.660036	0.207185	1.62295	0.553989	1		Neanderthal
TBX/3	13	1.4156	0.720988	2.56725	0.231958	0.924884		Neanderthal
IRF/2	39	1.33459	0.92458	1.88103	0.1004	0.924884		Neanderthal
MZF1	16	1.07417	0.595002	1.81603	0.783911	1		Neanderthal
NFAC/2	16	1.28623	0.708481	2.19045	0.372528	0.950339		Neanderthal
TBX/4	13	1.34713	0.687483	2.4366	0.313791	0.950339		Neanderthal
ZNF24	6	1.0308	0.360791	2.40867	0.828523	1		Neanderthal
CCAAT/CEBP	12	1.35793	0.671213	2.51716	0.296147	0.941843		Neanderthal
NFKB/1	4	0.385047	0.102563	1.02228	0.0591733	0.804853		Neanderthal
TFAP2/1	13	0.871664	0.45109	1.54737	0.781812	1		Neanderthal
ZNF282	2	0.463863	0.0541337	1.80015	0.429	0.97913		Neanderthal
NR/2	1	0.28603	0.0070111	1.7222	0.249006	0.924884		Neanderthal
Ebox/CATATG	4	0.981609	0.253197	2.74868	1	1		Neanderthal
ZNF382	8	1.34846	0.55198	2.86691	0.39401	0.950339		Neanderthal
HD/15	2	0.858806	0.0972689	3.53881	1	1		Neanderthal
FEZF1	4	0.880755	0.228419	2.44425	1	1		Neanderthal
MFZ1	5	1.16104	0.355837	2.96531	0.798332	1		Neanderthal
HSF	3	0.585141	0.116111	1.82755	0.47796	1		Neanderthal
ZNF586	18	1.29051	0.738367	2.13251	0.326254	0.950339		Neanderthal
TCF/LEF	11	1.50193	0.712678	2.87888	0.248491	0.924884		Neanderthal
GFI	3	0.954315	0.185146	3.10467	1	1		Neanderthal
GRHL	7	1.30793	0.497679	2.92099	0.496689	1		Neanderthal
EBF1	5	0.780433	0.243544	1.93654	0.831517	1		Neanderthal
POU/2	2	0.553799	0.0641793	2.1787	0.573911	1		Neanderthal
HD/12	10	0.80197	0.373337	1.53561	0.648234	1		Neanderthal
NR/13	5	0.630828	0.198293	1.54768	0.440938	0.981328		Neanderthal
POU/3	4	0.50446	0.13351	1.35373	0.243542	0.924884		Neanderthal
ZNF41	12	1.13329	0.564014	2.08133	0.628754	1		Neanderthal
ZIM3	2	0.276496	0.0327319	1.04294	0.0622309	0.804853		Neanderthal
BATF	5	1.2275	0.37504	3.1506	0.604278	1		Neanderthal
HIC/1	9	0.978453	0.431	1.95653	1	1		Neanderthal
TFAP2/2	11	1.45558	0.691694	2.7844	0.25624	0.924884		Neanderthal
ZNF140	7	1.01913	0.392253	2.23735	0.842107	1		Neanderthal
BCL6/2	2	0.463863	0.0541337	1.80015	0.429	0.97913		Neanderthal
NFKB/3	5	1.19335	0.365161	3.05527	0.612212	1		Neanderthal
RUNX/1	11	1.00516	0.484527	1.88533	1	1		Neanderthal
NFI/3	14	1.03686	0.548847	1.81449	0.885312	1		Neanderthal
PROX1	2	1.43187	0.155531	6.43869	0.651153	1		Neanderthal
HD/16	5	1.53486	0.462333	4.03112	0.384961	0.950339		Neanderthal
YY1	16	1.10898	0.613747	1.87716	0.676916	1		Neanderthal
ZNF384/1	3	0.954315	0.185146	3.10467	1	1		Neanderthal
NR/7	13	2.54579	1.25615	4.82095	0.00692016	0.268502		Neanderthal
HD/4	1	0.505065	0.0120831	3.22618	1	1		Neanderthal
ZNF331	15	0.887859	0.483586	1.51664	0.794889	1		Neanderthal
MYB/5	8	1.34846	0.55198	2.86691	0.39401	0.950339		Neanderthal
HD/8	4	1.01053	0.260266	2.83685	1	1		Neanderthal
ZNF384/2	9	1.13731	0.498184	2.2925	0.707433	1		Neanderthal
ZNF667	14	1.60675	0.837079	2.87192	0.115022	0.924884		Neanderthal
BCL6/1	2	0.686903	0.078805	2.75734	1	1		Neanderthal
HD/17	3	0.991067	0.191849	3.23748	1	1		Neanderthal
REL-halfsite	4	1.32194	0.335001	3.81498	0.547818	1		Neanderthal
TBX/1	6	0.991056	0.347476	2.30975	1	1		Neanderthal
HINFP1/1	1	0.252332	0.0062088	1.50559	0.259185	0.924884		Neanderthal
AIRE	2	1.01052	0.113169	4.26086	1	1		Neanderthal
POU/1	7	0.571413	0.223998	1.22123	0.164412	0.924884		Neanderthal
SNAI2	2	0.592047	0.0684123	2.34273	0.766431	1		Neanderthal
HD/5	1	0.57246	0.0135956	3.72359	1	1		Neanderthal
NR/20	7	1.25332	0.477913	2.7901	0.509728	1		Neanderthal
THAP1	4	1.63705	0.408233	4.85672	0.324003	0.950339		Neanderthal
STAT/1	4	1.10845	0.284035	3.13911	0.781099	1		Neanderthal
ZBTB48	3	0.536279	0.106758	1.66582	0.364583	0.950339		Neanderthal
HD/14	3	0.991067	0.191849	3.23748	1	1		Neanderthal
REST/NRSF	8	0.489167	0.206855	0.992389	0.0426646	0.804853		Neanderthal
KLF/SP/3	8	1.52867	0.621614	3.28181	0.258392	0.924884		Neanderthal
CREB/ATF/1	2	0.290596	0.0343696	1.09848	0.0886189	0.924884		Neanderthal
ZFX	4	0.445307	0.118234	1.1887	0.141649	0.924884		Neanderthal
SCRT1	4	0.954296	0.246525	2.66573	1	1		Neanderthal
ZSCAN3	7	0.512515	0.20139	1.09148	0.102688	0.924884		Neanderthal
ZNF324	10	0.639539	0.299368	1.21531	0.216605	0.924884		Neanderthal
TATA	2	1.07375	0.119684	4.57131	0.711322	1		Neanderthal
ZNF410	4	1.80954	0.447336	5.4511	0.292843	0.941843		Neanderthal
HIF	5	0.703454	0.220338	1.7354	0.549166	1		Neanderthal
GCM	3	0.677722	0.13374	2.13846	0.796294	1		Neanderthal
ZNF418	5	0.809905	0.2524	2.01431	0.83022	1		Neanderthal
AHR	1	0.27679	0.00679171	1.66239	0.249087	0.924884		Neanderthal
CPEB1	3	2.34406	0.419621	8.8808	0.173224	0.924884		Neanderthal
ZNF317	1	0.28603	0.0070111	1.7222	0.249006	0.924884		Neanderthal
CREB3/XBP1	5	0.529259	0.167167	1.28845	0.213525	0.924884		Neanderthal
HD/21	1	0.780792	0.0181317	5.37546	1	1		Neanderthal
CENBP	2	4.29723	0.388502	30.0008	0.122772	0.924884		Neanderthal
OCT4+SOX2	3	0.378193	0.0760444	1.15441	0.115775	0.924884		Neanderthal
RFX/3	3	0.757613	0.148794	2.41172	1	1		Neanderthal
MEF2	2	0.255801	0.0303398	0.961828	0.0450933	0.804853		Neanderthal
E2F/1	2	0.817863	0.0929155	3.34931	1	1		Neanderthal
SMARCA1	2	0.440034	0.0514471	1.70142	0.314142	0.950339		Neanderthal
HD/18	3	0.436068	0.0873631	1.33968	0.208411	0.924884		Neanderthal
FOX/1	4	1.37488	0.347464	3.98631	0.537583	1		Neanderthal
IRF/3	1	0.858864	0.0197828	6.04211	1	1		Neanderthal
HD/10	2	1.7184	0.182954	8.07016	0.360669	0.950339		Neanderthal
SRF	1	0.390187	0.0094534	2.4161	0.505467	1		Neanderthal

### Sheet: SNPs impact on PWMs
Supplementary table 2b: predicted SNP impact on DNA motifs
tissue	p	p_adj	p_signif	ancestry
Adipose	0.00376154	0.0142939	*	Denisova
BCells	0.00025045	0.00237928	**	Denisova
Brain	0.00992026	0.0314142	*	Denisova
Digestive	0.000986294	0.00561241	**	Denisova
Epithelial	0.00118156	0.00561241	**	Denisova
ES_cells	0.262134	0.452777		Denisova
ES_derived_cells	0.0229287	0.0622349		Denisova
Heart	0.94884	1		Denisova
IMR90_fetal_lung_fibroblast	0.383694	0.607515		Denisova
iPSC	0.0265549	0.0630678		Denisova
Mesenchymal	0.0428386	0.090437		Denisova
Muscle	0.893231	0.998318		Denisova
Myosatellite	0.84375	0.998318		Denisova
Neurospheres	0.21875	0.415625		Denisova
Other_cells	0.693517	0.941202		Denisova
Smooth_muscle	0.858517	0.998318		Denisova
TCells	0.637064	0.931094		Denisova
Thymus	1	1		Denisova
ZAll_tissues	3.92903e-14	7.46516e-13	****	Denisova
Adipose	2.28546e-19	2.17119e-18	****	Modern_humans
BCells	9.34274e-14	5.91707e-13	****	Modern_humans
Brain	5.88777e-09	2.79669e-08	****	Modern_humans
Digestive	2.30243e-07	8.74922e-07	****	Modern_humans
Epithelial	5.36554e-06	1.69909e-05	****	Modern_humans
ES_cells	0.0185521	0.0251778	*	Modern_humans
ES_derived_cells	0.0204438	0.0258955	*	Modern_humans
Heart	0.00310393	0.00655275	**	Modern_humans
IMR90_fetal_lung_fibroblast	0.00394136	0.00748859	**	Modern_humans
iPSC	0.0173708	0.0251778	*	Modern_humans
Mesenchymal	0.000171904	0.000466597	***	Modern_humans
Muscle	0.102447	0.121655		Modern_humans
Myosatellite	0.460073	0.485632		Modern_humans
Neurospheres	0.629745	0.629745		Modern_humans
Other_cells	0.000506456	0.00120283	**	Modern_humans
Smooth_muscle	0.308219	0.34448		Modern_humans
TCells	0.0127269	0.020151	*	Modern_humans
Thymus	0.00601964	0.0103976	*	Modern_humans
ZAll_tissues	6.82756e-61	1.29724e-59	****	Modern_humans
Adipose	0.000854309	0.00541062	**	Neanderthal
BCells	0.000349004	0.00331553	**	Neanderthal
Brain	0.150112	0.311719		Neanderthal
Digestive	0.0133007	0.0505427		Neanderthal
Epithelial	0.00887222	0.0421431	*	Neanderthal
ES_cells	0.0274309	0.0868645		Neanderthal
ES_derived_cells	0.314871	0.491472		Neanderthal
Heart	0.361607	0.491472		Neanderthal
IMR90_fetal_lung_fibroblast	1	1		Neanderthal
iPSC	0.0955287	0.226881		Neanderthal
Mesenchymal	0.426969	0.540828		Neanderthal
Muscle	0.0912535	0.226881		Neanderthal
Myosatellite	0.734375	0.820772		Neanderthal
Neurospheres	0.84375	0.890625		Neanderthal
Other_cells	0.209288	0.361498		Neanderthal
Smooth_muscle	0.362138	0.491472		Neanderthal
TCells	0.625211	0.742438		Neanderthal
Thymus	0.164062	0.311719		Neanderthal
ZAll_tissues	4.55306e-10	8.6508e-09	****	Neanderthal
