## Supplementary Table 4 for "Denisovan introgression has shaped the immune system of present-day Papuans": Supplementary_Table_4_oligos_primers.xlsx

### Sheet: Primers
Supplementary table 4a: list of primer sequences used in plasmid reporter assay experiment
Name	Sequence(5-3)	Use
1st_pcr_F	ACTGGCCGCTTGACG	Oligo amplification
1st_pcr_R	CGATAGTCAGACCGAGATTA	Oligo amplification
2nd_pcr_F	GCTCAGAACAGCACATCTGGCCTAACTGGCCGCTTGACG	Oligo amplification and extension
2nd_pcr_R	GTTTAAGGCCTCCGTGGCCCGATAGTCAGACCGAGATTA	Oligo amplification and extension
F_GFP_ORF	ACCTACGGCAAGCTGAC	qPCR on GFP mRNA
HiFi_GFP_overhang_F	AGAGTACCTAGACGTCCATCTAGAGGGTATATAATGGAAGCTC	GFP construct extension
HiFi_GFP_overhang_R	ACTCATCAGTCCGGATAAGCTTACTTGTACAGCTCGTCCA	GFP construct extension
chr12_113479353_G_rs370655920	ATTCGACTAACCGGGAACGT	qPCR barcode
chr12_113479353_A_rs370655920	CGATGACGTGATCTGTCTGA	qPCR barcode
chr12_113346470_A_rs139804868	CAATAGGCGTCGACATTAGG	qPCR barcode
chr12_113346470_G_rs139804868	TATGAGGACAACACCGTCCG	qPCR barcode
chr5_40490609_C_rs9283753	GATTGTCGAGCAGATACCTT	qPCR barcode
chr5_40490609_T_rs9283753	GTCGAGCAGCTGAGTCTAGC	qPCR barcode
chr12_113346546_C_rs146859513	CTAGGCCCAATACGAGTTTG	qPCR barcode
chr12_113346546_G_rs146859513	GATGCCTCTATAGAGTCGA	qPCR barcode
chr12_113345315_C_rs372433785	GCTAAGTGGTTTCACACCTA	qPCR barcode
chr12_113345315_G_rs372433785	GTTCACGAACAAGGTCGTCC	qPCR barcode
chr12_113348921_T_rs143462183	TACGTTCAGTAACGACATGG	qPCR barcode
chr12_113348921_G_rs143462183	ATGGTTCCGGGGACCAACAA	qPCR barcode

### Sheet: Oligos
Supplementary table 4b: oligo sequences and GFP construct used in plasmid reporter assay experiment
Name	Sequence(5-3)
chr12_113479353_G_rs370655920	ACTGGCCGCTTGACGCTGGTCTCGAACTCCTGACCTCAAGTGATCCACCCACCTTGGCCTCCCAAAGTGCTGGGATTACAGGAGTAAGCCACAGCACGCGGCCAATAATGTTTTTGTTTAATTTTTTTTAAGCTAGCTAACATTAACTGAGGTCATTCTGAATTAGGTATTGTTCTAAGAACGCACACTGCGGCTCCTGCAGAGTACCTAGACGTCCATCGTACGCTTATCCGGACTGATGAGTacgttcccggttagtcgaatTAATCTCGGTCTGACTATCG
chr12_113479353_A_rs370655920	ACTGGCCGCTTGACGCTGGTCTCGAACTCCTGACCTCAAGTGATCCACCCACCTTGGCCTCCCAAAGTGCTGGGATTACAGGAGTAAGCCACAGCACGCAGCCAATAATGTTTTTGTTTAATTTTTTTTAAGCTAGCTAACATTAACTGAGGTCATTCTGAATTAGGTATTGTTCTAAGAACGCACACTGCGGCTCCTGCAGAGTACCTAGACGTCCATCGTACGCTTATCCGGACTGATGAGTtcagacagatcacgtcatcgTAATCTCGGTCTGACTATCG
chr12_113346470_A_rs139804868	ACTGGCCGCTTGACGGCTGACCTGGTTGTCTTCCTCAGTCCTCTCACCACTTTTCAGGATCAGTTAAATCGCCGGGGAGAGTTCATCCAGGAAATTAGGAGACAGCTGGAAGCCTGTCAAAGAGAGAGAGCATTTTCCGTGAAGTTTGAGGTCCAGGCTCCACGCTGGGGCAACCCCCGTGCGCTCACTGCGGCTCCTGCAGAGTACCTAGACGTCCATCGTACGCTTATCCGGACTGATGAGTcctaatgtcgacgcctattgTAATCTCGGTCTGACTATCG
chr12_113346470_G_rs139804868	ACTGGCCGCTTGACGGCTGACCTGGTTGTCTTCCTCAGTCCTCTCACCACTTTTCAGGATCAGTTAAATCGCCGGGGAGAGTTCATCCAGGAAATTAGGGGACAGCTGGAAGCCTGTCAAAGAGAGAGAGCATTTTCCGTGAAGTTTGAGGTCCAGGCTCCACGCTGGGGCAACCCCCGTGCGCTCACTGCGGCTCCTGCAGAGTACCTAGACGTCCATCGTACGCTTATCCGGACTGATGAGTcggacggtgttgtcctcataTAATCTCGGTCTGACTATCG
chr5_40490609_C_rs9283753	ACTGGCCGCTTGACGTTCTAATCAATAAAATGAGAGTCACGAGCTAATTTAAAGAATGTCTGACCCAGCTTTAAAATTCTAAGAGGCTGTAATCTTGCACCATATGGAATTCCCCAAATTGTTTGTCTTAACTTTAGCGAAGACTAAAATTAGCTAACGGTGGCAGTTGGATTGGGCAGACATCACACTGCGGCTCCTGCAGAGTACCTAGACGTCCATCGTACGCTTATCCGGACTGATGAGTaaggtatctgctcgacaatcTAATCTCGGTCTGACTATCG
chr5_40490609_T_rs9283753	ACTGGCCGCTTGACGTTCTAATCAATAAAATGAGAGTCACGAGCTAATTTAAAGAATGTCTGACCCAGCTTTAAAATTCTAAGAGGCTGTAATCTTGCATCATATGGAATTCCCCAAATTGTTTGTCTTAACTTTAGCGAAGACTAAAATTAGCTAACGGTGGCAGTTGGATTGGGCAGACATCACACTGCGGCTCCTGCAGAGTACCTAGACGTCCATCGTACGCTTATCCGGACTGATGAGTgctagactcagctgctcgacTAATCTCGGTCTGACTATCG
chr12_113346546_C_rs146859513	ACTGGCCGCTTGACGAAATTAGGAGACAGCTGGAAGCCTGTCAAAGAGAGAGAGCATTTTCCGTGAAGTTTGAGGTCCAGGCTCCACGCTGGGGCAACCCCCGTGCGCTCAGCTTCGTACTGAGTTCGCTCCAGCTCGGGGAGGGGGTGGAGTTCGATGTGCTGCCTGCCTTTGATGCCCTGGGTCACTGCGGCTCCTGCAGAGTACCTAGACGTCCATCGTACGCTTATCCGGACTGATGAGTcaaactcgtattgggcctagTAATCTCGGTCTGACTATCG
chr12_113346546_G_rs146859513	ACTGGCCGCTTGACGAAATTAGGAGACAGCTGGAAGCCTGTCAAAGAGAGAGAGCATTTTCCGTGAAGTTTGAGGTCCAGGCTCCACGCTGGGGCAACCGCCGTGCGCTCAGCTTCGTACTGAGTTCGCTCCAGCTCGGGGAGGGGGTGGAGTTCGATGTGCTGCCTGCCTTTGATGCCCTGGGTCACTGCGGCTCCTGCAGAGTACCTAGACGTCCATCGTACGCTTATCCGGACTGATGAGTtcgactctatagaggcatcTAATCTCGGTCTGACTATCG
chr12_113345315_C_rs372433785	ACTGGCCGCTTGACGCTATTATTAACAAGTGACCCTCCCCCCTACTTCCCGCTGAAGTTTATGAACCACTGTCCTGGGCGATGCCCATTTCAGAAATAGCGAACTGAATCCCAGCTCTGGTAAACAGTTTGCTAATTCGTGGCCAGGCTAGGGGCTCACCATTTCTGCAGTGAAGAATCATATGTCACTGCGGCTCCTGCAGAGTACCTAGACGTCCATCGTACGCTTATCCGGACTGATGAGTtaggtgtgaaaccacttagcTAATCTCGGTCTGACTATCG
chr12_113345315_G_rs372433785	ACTGGCCGCTTGACGCTATTATTAACAAGTGACCCTCCCCCCTACTTCCCGCTGAAGTTTATGAACCACTGTCCTGGGCGATGCCCATTTCAGAAATAGGGAACTGAATCCCAGCTCTGGTAAACAGTTTGCTAATTCGTGGCCAGGCTAGGGGCTCACCATTTCTGCAGTGAAGAATCATATGTCACTGCGGCTCCTGCAGAGTACCTAGACGTCCATCGTACGCTTATCCGGACTGATGAGTggacgaccttgttcgtgaacTAATCTCGGTCTGACTATCG
chr12_113348921_T_rs143462183	ACTGGCCGCTTGACGGTAGATTTTGCCCGAACAGGTCAGTTGACTGGCGGCTATAAACCTAACCCCCAAATCTATGTCAAGCTCATCGAGGAGTGCACCTACCTGCAGAAAGAGGGCGAGTTCTCCACCTGCTTCACAGAACTACAGAGAGACTTCCTGAAGCAGCGCCCCACCAAGCTCAAGAGCACTGCGGCTCCTGCAGAGTACCTAGACGTCCATCGTACGCTTATCCGGACTGATGAGTccatgtcgttactgaacgtaTAATCTCGGTCTGACTATCG
chr12_113348921_G_rs143462183	ACTGGCCGCTTGACGGTAGATTTTGCCCGAACAGGTCAGTTGACTGGCGGCTATAAACCTAACCCCCAAATCTATGTCAAGCTCATCGAGGAGTGCACCGACCTGCAGAAAGAGGGCGAGTTCTCCACCTGCTTCACAGAACTACAGAGAGACTTCCTGAAGCAGCGCCCCACCAAGCTCAAGAGCACTGCGGCTCCTGCAGAGTACCTAGACGTCCATCGTACGCTTATCCGGACTGATGAGTttgttggtccccggaaccatTAATCTCGGTCTGACTATCG
minP_GFP	AGAGGGTATATAATGGAAGCTCGACTTCCAGCTTGGCAATCCGGTACTGTTGGTAAAGCCACCatggtgagcaagggcgaggagctgttcaccggggtggtgcccatcctggtcgagctggacggcgacgtaaacggccacaagttcagcgtgtccggcgagggcgagggcgatgccacctacggcaagctgaccctgaagttcatctgcaccaccggcaagctgcccgtgccctggcccaccctcgtgaccaccttcacctacggcgtgcagtgcttcgcccgctaccccgaccacatgaagcagcacgacttcttcaagtccgccatgcccgaaggctacgtccaggagcgcaccatcttcttcaaggacgacggcaactacaagacccgcgccgag…
